# M-Risk: A framework for assessing global fisheries management efficacy of sharks, rays, and chimaeras

**DOI:** 10.1101/2022.05.29.493344

**Authors:** C. Samantha Sherman, Glenn Sant, Colin A. Simpfendorfer, Eric D. Digel, Patrick Zubick, Grant Johnson, Michael Usher, Nicholas K. Dulvy

**Affiliations:** Earth to Oceans Research Group, Department of Biological Sciences, Simon Fraser University, Burnaby, British Columbia, Canada; TRAFFIC International, Cambridge, U.K.; Australian National Centre for Ocean Resources and Security, University of Wollongong, NSW, Australia; Institute of Marine and Antarctic Studies, University of Tasmania, Hobart, Tasmania, Australia; Department of Industry, Tourism and Trade, Fisheries Branch, Northern Territory Government, Darwin, Northern Territory, Australia

**Keywords:** Data-poor fisheries, ecological risk assessment, elasmobranch, marine conservation, resource management, socio-ecological resilience

## Abstract

Fisheries management is essential to guarantee sustainable capture of target species and avoid undesirable declines of incidentally captured species. A key challenge is halting and reversing declines of shark and ray species, and specifically assessing the degree to which management is sufficient to avoid declines in relatively data-poor fisheries. While ecological risk analyses focus on intrinsic ‘productivity’ and extrinsic ‘susceptibility’, one would ideally consider the influence of ‘fisheries management’. Currently, there is no single management evaluation that can be applied to a combination of fishery types at the scale of individual country or Regional Fisheries Management Organisations (RFMOs). Here, we outline a management risk (M-Risk) framework for sharks, rays, and chimaeras used to evaluate species’ risk to overfishing resulting from ineffective management. We illustrate our approach with application to one country (Ecuador) and RFMO (Inter-American Tropical Tuna Commission) and illustrate the variation in scores among species. We found that while both management units assessed had similar overall scores, the scores for individual attributes varied. Ecuador scored higher in reporting-related attributes, while the IATTC scored higher in attributes related to data collection and use. We evaluated whether management of individual species was sufficient for their relative sensitivity by combining the management risk score for each species with their intrinsic sensitivity to determine a final M-Risk score. This framework can be applied to determine which species face the greatest risk of overfishing and be used by fisheries managers to identify effective management policies by replicating regulations from countries with lower risk scores.
