## Supplementary material for "M-Risk: A framework for assessing global fisheries management efficacy of sharks, rays, and chimaeras": Data S1

### Sheet: Sheet1
Data S1. Full list of species included in the larger M-Risk project, including whether they are considered a group or not, and their relative intrinsic sensitivity.
Common Name	Group?	LatinName	RelativeSize	RelativeGL	Overall_IS	GL_Confidence
Eagle Rays	Y	Aetobatus flagellum	12.8571	20	16.4286	L
Eagle Rays	Y	Aetobatus laticeps	32.8571	40	36.4286	L
Eagle Rays	Y	Aetobatus narinari	32.8571	20	26.4286	L
Eagle Rays	Y	Aetobatus narutobiei	21.4286	40	30.7143	H
Eagle Rays	Y	Aetobatus ocellatus	47.1429	40	43.5714	M
Eagle Rays	Y	Aetomylaeus asperrimus	11.2857	40	25.6429	L
Eagle Rays	Y	Aetomylaeus bovinus	31.7143	40	35.8571	L
Eagle Rays	Y	Aetomylaeus caeruleofasciatus	8.42857	20	14.2143	L
Eagle Rays	Y	Aetomylaeus maculatus	14.2857	20	17.1429	L
Eagle Rays	Y	Aetomylaeus milvus	17.5714	40	28.7857	L
Eagle Rays	Y	Aetomylaeus nichofii	10.2857	20	15.1429	L
Eagle Rays	Y	Aetomylaeus vespertilio	34.2857	40	37.1429	L
Pelagic thresher	N	Alopias pelagicus	57.0312	80	68.5156	M
Bigeye Thresher	N	Alopias superciliosus	75.625	60	67.8125	M
Common Thresher	N	Alopias vulpinus	99.2188	100	99.6094	M
Skate Market	Y	Amblyraja badia	48.7685	40	44.3842	L
Skate Market	Y	Amblyraja doellojuradoi	33.9901	40	36.9951	L
Skate Market	Y	Amblyraja frerichsi	86.6995	40	63.3498	L
Skate Market	Y	Amblyraja georgiana	56.6502	100	78.3251	H
Skate Market	Y	Amblyraja hyperborea	52.7094	60	56.3547	L
Skate Market	Y	Amblyraja jenseni	60.0985	60	60.0493	L
Skate Market	Y	Amblyraja radiata	54.6798	60	57.3399	M
Skate Market	Y	Amblyraja reversa	29.5567	40	34.7783	L
Skate Market	Y	Amblyraja taaf	55.665	100	77.8325	L
Narrow Sawfish	N	Anoxypristis cuspidata	63.5135	20	41.7568	M
Skate Market	Y	Atlantoraja castelnaui	72.4138	60	66.2069	H
Skate Market	Y	Atlantoraja cyclophora	36.4532	40	38.2266	L
Skate Market	Y	Atlantoraja platana	44.8276	40	42.4138	L
Skate Market	Y	Bathyraja abyssicola	54.6798	40	47.3399	L
Skate Market	Y	Bathyraja aguja	37.4384	40	38.7192	L
Skate Market	Y	Bathyraja albomaculata	73.8916	40	56.9458	H
Skate Market	Y	Bathyraja aleutica	75.8621	40	57.931	H
Skate Market	Y	Bathyraja andriashevi	59.1133	40	49.5567	L
Skate Market	Y	Bathyraja bergi	50.2463	40	45.1232	L
Skate Market	Y	Bathyraja brachyurops	61.5764	40	50.7882	H
Skate Market	Y	Bathyraja cousseauae	60.0985	40	50.0493	L
Skate Market	Y	Bathyraja diplotaenia	43.202	40	41.601	L
Skate Market	Y	Bathyraja eatonii	62.069	40	51.0345	L
Skate Market	Y	Bathyraja fedorovi	73.8916	80	76.9458	L
Skate Market	Y	Bathyraja griseocauda	77.3399	80	78.67	H
Skate Market	Y	Bathyraja hesperafricana	42.8571	40	41.4286	L
Skate Market	Y	Bathyraja interrupta	43.8424	40	41.9212	M
Skate Market	Y	Bathyraja irrasa	68.9655	40	54.4828	L
Skate Market	Y	Bathyraja ishiharai	60.5911	40	50.2956	L
Skate Market	Y	Bathyraja isotrachys	42.3645	40	41.1823	L
Skate Market	Y	Bathyraja kincaidii	31.5271	40	35.7635	H
Skate Market	Y	Bathyraja leucomelanos	44.0887	40	42.0443	L
Skate Market	Y	Bathyraja lindbergi	50.2463	40	45.1232	L
Skate Market	Y	Bathyraja longicauda	14.4335	40	27.2167	L
Skate Market	Y	Bathyraja maccaini	59.1133	40	49.5567	L
Skate Market	Y	Bathyraja macloviana	34.9754	40	37.4877	L
Skate Market	Y	Bathyraja maculata	72.4138	100	86.2069	H
Skate Market	Y	Bathyraja magellanica	51.7241	40	45.8621	L
Skate Market	Y	Bathyraja mariposa	37.4384	20	28.7192	L
Skate Market	Y	Bathyraja matsubarai	62.069	20	41.0345	M
Skate Market	Y	Bathyraja meridionalis	73.8916	80	76.9458	L
Skate Market	Y	Bathyraja microtrachys	36.4532	20	28.2266	L
Skate Market	Y	Bathyraja minispinosa	40.8867	40	40.4433	L
Skate Market	Y	Bathyraja multispinis	62.069	40	51.0345	L
Skate Market	Y	Bathyraja murrayi	29.5567	40	34.7783	L
Skate Market	Y	Bathyraja pacifica	60.0985	40	50.0493	L
Skate Market	Y	Bathyraja pallida	79.803	80	79.9015	L
Skate Market	Y	Bathyraja panthera	68.4729	40	54.2365	L
Skate Market	Y	Bathyraja papilionifera	73.8916	80	76.9458	L
Skate Market	Y	Bathyraja parmifera	66.5025	40	53.2512	H
Skate Market	Y	Bathyraja peruana	54.1872	40	47.0936	L
Skate Market	Y	Bathyraja richardsoni	85.7143	80	82.8571	L
Skate Market	Y	Bathyraja scaphiops	57.6355	40	48.8177	L
Skate Market	Y	Bathyraja schroederi	64.0394	40	52.0197	L
Skate Market	Y	Bathyraja shuntovi	86.2069	80	83.1034	L
Skate Market	Y	Bathyraja smirnovi	57.1429	40	48.5714	L
Skate Market	Y	Bathyraja smithii	59.1133	40	49.5567	L
Skate Market	Y	Bathyraja spinicauda	89.6552	80	84.8276	L
Skate Market	Y	Bathyraja spinosissima	100	80	90	L
Skate Market	Y	Bathyraja taranetzi	37.931	20	28.9655	H
Skate Market	Y	Bathyraja trachouros	50.2463	40	45.1232	L
Skate Market	Y	Bathyraja trachura	44.8276	40	42.4138	H
Skate Market	Y	Bathyraja tunae	47.7833	40	43.8916	L
Skate Market	Y	Bathyraja tzinovskii	46.3054	40	43.1527	L
Skate Market	Y	Bathyraja violacea	52.7094	20	36.3547	M
Skate Market	Y	Beringraja binoculata	100	60	80	M
Skate Market	Y	Beringraja inornata	37.4384	20	28.7192	H
Skate Market	Y	Beringraja rhina	100	60	80	M
Skate Market	Y	Beringraja stellulata	37.4384	40	38.7192	M
Plownose Chimaera	N	Callorhinchus callorynchus	68	60	64	L
Cape Elephantfish	N	Callorhinchus capensis	80	20	50	L
Ghost Shark	N	Callorhinchus milii	100	20	60	L
Blacknose Shark	N	Carcharhinus acronotus	21.4062	40	30.7031	M
Silvertip Shark	N	Carcharhinus albimarginatus	46.875	80	63.4375	L
Graceful Shark	N	Carcharhinus amblyrhynchoides	26.5625	40	33.2812	L
Grey Reef Shark	N	Carcharhinus amblyrhynchos	39.8438	40	39.9219	H
Bronze Whaler	N	Carcharhinus brachyurus	50.7812	80	65.3906	H
Australian Blackspot Shark	N	Carcharhinus coatesi	13.75	20	16.875	M
Whitecheek Shark	N	Carcharhinus dussumieri	15.625	0	7.8125	L
Silky Shark	N	Carcharhinus falciformis	57.9688	40	48.9844	M
Smoothtooth Blacktip	N	Carcharhinus leiodon	25.7812	20	22.8906	L
Bull Shark	N	Carcharhinus leucas	62.5	100	81.25	M
Common Blacktip Shark	N	Carcharhinus limbatus	44.6875	40	42.3438	H
Oceanic Whitetip	N	Carcharhinus longimanus	61.7188	80	70.8594	M
Blacktip Reef Shark	N	Carcharhinus melanopterus	28.125	60	44.0625	M
Dusky shark	N	Carcharhinus obscurus	65.625	100	82.8125	M
Sandbar shark	N	Carcharhinus plumbeus	37.5	100	68.75	M
Smalltail shark	N	Carcharhinus porosus	23.4375	20	21.7188	H
Spottail Shark	N	Carcharhinus sorrah	30.625	20	25.3125	H
Australian Blacktip Shark	N	Carcharhinus tilstoni	31.25	20	25.625	H
Sand Tiger	N	Carcharias taurus	50.7812	80	65.3906	M
White Shark	N	Carcharodon carcharias	100	100	100	M
Gulper shark	N	Centrophorus granulosus	27.5	100	63.75	H
Lowfin gulper shark	N	Centrophorus lusitanicus	15.625	80	47.8125	L
Leafscale gulper shark	N	Centrophorus squamosus	25.9375	100	62.9688	M
Black dogfish	N	Centroscyllium fabricii	16.7188	100	58.3594	M
Portugeuse Dogfish	N	Centroscymnus coelolepis	21.4062	100	60.7031	L
Longnose Velvet Dogfish	N	Centroselachus crepidater	16.4062	100	58.2031	H
Basking shark	N	Cetorhinus maximus	100	100	100	H
Common Chimaera	N	Chimaera monstrosa	100	80	90	M
Silver Chimaera	N	Chimaera phantasma	73.3333	60	66.6667	L
Kitefin shark	N	Dalatias licha	28.4375	100	64.2188	L
Common Stingray	N	Dasyatis pastinaca	53.8462	20	36.9231	H
Birdbeak Dogfish	N	Deania calcea	25.3125	100	62.6562	H
Blue Skate	N	Dipturus batis	70.4433	60	65.2217	M
Longnosed Skate	N	Dipturus oxyrinchus	73.8916	20	46.9458	L
Roughskin Skate	N	Dipturus trachydermus	100	80	90	H
Bramble shark	N	Echinorhinus brucus	61.5625	60	60.7812	M
Lanternsharks	Y	Etmopterus alphus	6.09375	40	23.0469	L
Lanternsharks	Y	Etmopterus benchleyi	8.125	40	24.0625	L
Lanternsharks	Y	Etmopterus bigelowi	11.4062	100	55.7031	L
Lanternsharks	Y	Etmopterus brachyurus	7.8125	40	23.9062	L
Lanternsharks	Y	Etmopterus bullisi	4.6875	40	22.3438	L
Lanternsharks	Y	Etmopterus burgessi	6.34375	40	23.1719	L
Lanternsharks	Y	Etmopterus carteri	3.28125	20	11.6406	L
Lanternsharks	Y	Etmopterus caudistigmus	5.3125	40	22.6562	L
Lanternsharks	Y	Etmopterus compagnoi	10.4688	40	25.2344	L
Lanternsharks	Y	Etmopterus decasuspidatus	4.5625	40	22.2812	L
Lanternsharks	Y	Etmopterus dianthus	6.40625	40	23.2031	L
Lanternsharks	Y	Etmopterus dislineatus	7.03125	40	23.5156	L
Lanternsharks	Y	Etmopterus evansi	4.6875	40	22.3438	L
Lanternsharks	Y	Etmopterus fusus	4.53125	40	22.2656	L
Lanternsharks	Y	Etmopterus gracilispinis	5.15625	40	22.5781	L
Lanternsharks	Y	Etmopterus granulosus	13.75	100	56.875	M
Lanternsharks	Y	Etmopterus hillianus	4.6875	40	22.3438	L
Lanternsharks	Y	Etmopterus joungi	7.125	40	23.5625	L
Lanternsharks	Y	Etmopterus lucifer	7.34375	40	23.6719	L
Lanternsharks	Y	Etmopterus molleri	7.1875	40	23.5938	L
Lanternsharks	Y	Etmopterus perryi	3.28125	40	21.6406	L
Lanternsharks	Y	Etmopterus polli	3.76562	40	21.8828	L
Lanternsharks	Y	Etmopterus princeps	15	80	47.5	M
Lanternsharks	Y	Etmopterus pseudosqualiolus	7.03125	40	23.5156	L
Lanternsharks	Y	Etmopterus pusillus	7.84375	40	23.9219	H
Lanternsharks	Y	Etmopterus pycnolepis	7.03125	40	23.5156	L
Lanternsharks	Y	Etmopterus robinsi	5.3125	40	22.6562	L
Lanternsharks	Y	Etmopterus samadiae	4.32812	40	22.1641	L
Lanternsharks	Y	Etmopterus schultzi	4.6875	40	22.3438	L
Lanternsharks	Y	Etmopterus sculptus	8.28125	40	24.1406	L
Lanternsharks	Y	Etmopterus sentosus	4.21875	40	22.1094	L
Lanternsharks	Y	Etmopterus sheikoi	6.75	40	23.375	L
Lanternsharks	Y	Etmopterus spinax	8.59375	20	14.2969	H
Lanternsharks	Y	Etmopterus splendidus	4.79688	40	22.3984	L
Lanternsharks	Y	Etmopterus unicolor	12.3438	100	56.1719	L
Lanternsharks	Y	Etmopterus viator	9.0625	40	24.5312	L
Lanternsharks	Y	Etmopterus villosus	10.1875	40	25.0938	L
Lanternsharks	Y	Etmopterus virens	4.0625	40	22.0312	L
Winghead Shark	N	Eusphyra blochii	29.0625	40	34.5312	H
S. Am, S. Africa whiprays	Y	Fontitrygon colarensis	63.4615	80	71.7308	L
S. Am, S. Africa whiprays	Y	Fontitrygon garouaensis	13.8462	0	6.92308	M
S. Am, S. Africa whiprays	Y	Fontitrygon geijskesi	57.6923	100	78.8462	L
S. Am, S. Africa whiprays	Y	Fontitrygon margarita	30	40	35	L
S. Am, S. Africa whiprays	Y	Fontitrygon margaritella	13.0769	0	6.53846	L
S. Am, S. Africa whiprays	Y	Fontitrygon ukpam	46.1538	100	73.0769	L
Tiger shark	N	Galeocerdo cuvier	78.125	80	79.0625	M
Nurse shark	N	Ginglymostoma cirratum	48.125	100	74.0625	H
Spiny Butterfly Ray	N	Gymnura altavela	100	40	70	H
Red Stingray	N	Hemitrygon akajei	34.6154	40	37.3077	L
Bluntnose sixgill	N	Hexanchus griseus	85.9375	100	92.9688	L
Whiprays	Y	Himantura australis	70.3846	60	65.1923	L
Whiprays	Y	Himantura leoparda	53.8462	60	56.9231	L
Whiprays	Y	Himantura uarnak	61.5385	80	70.7692	L
Whiprays	Y	Himantura undulata	50	80	65	L
Dark Ghost Shark	N	Hydrolagus novaezealandiae	53.3333	60	56.6667	L
Central Am. Stingrays	Y	Hypanus americanus	57.6923	60	58.8462	M
Central Am. Stingrays	Y	Hypanus berthalutzae	57.6923	40	48.8462	L
Central Am. Stingrays	Y	Hypanus dipterurus	46.9231	60	53.4615	H
Central Am. Stingrays	Y	Hypanus guttatus	76.9231	40	58.4615	H
Central Am. Stingrays	Y	Hypanus longus	69.2308	100	84.6154	L
Central Am. Stingrays	Y	Hypanus marianae	15.3846	20	17.6923	L
Central Am. Stingrays	Y	Hypanus rudis	76.1538	40	58.0769	L
Central Am. Stingrays	Y	Hypanus sabinus	17.3077	20	18.6538	L
Central Am. Stingrays	Y	Hypanus say	30	40	35	L
Shortfin Mako	N	Isurus oxyrinchus	69.5312	80	74.7656	H
Longfin Mako	N	Isurus paucus	66.7188	80	73.3594	L
Porbeagle	N	Lamna nasus	55.7812	100	77.8906	M
Skate Market	Y	Leucoraja circularis	59.1133	20	39.5567	L
Skate Market	Y	Leucoraja compagnoi	14.0394	0	7.0197	L
Skate Market	Y	Leucoraja erinacea	30.5419	40	35.2709	H
Skate Market	Y	Leucoraja fullonica	54.1872	20	37.0936	L
Skate Market	Y	Leucoraja garmani	28.0788	40	34.0394	L
Skate Market	Y	Leucoraja lentiginosa	21.6749	20	20.8374	L
Skate Market	Y	Leucoraja leucosticta	39.4089	20	29.7044	L
Skate Market	Y	Leucoraja melitensis	24.6305	0	12.3153	L
Skate Market	Y	Leucoraja naevus	35.468	20	27.734	H
Skate Market	Y	Leucoraja ocellata	55.665	60	57.8325	M
Skate Market	Y	Leucoraja pristispina	19.7044	0	9.85222	L
Skate Market	Y	Leucoraja wallacei	47.2906	40	43.6453	H
Skate Market	Y	Leucoraja yucatanensis	14.7783	0	7.38916	L
Whiprays	Y	Maculabatis ambigua	34.6154	20	27.3077	L
Whiprays	Y	Maculabatis arabica	23.4615	20	21.7308	L
Whiprays	Y	Maculabatis astra	30.7692	60	45.3846	H
Whiprays	Y	Maculabatis bineeshi	25.3846	40	32.6923	L
Whiprays	Y	Maculabatis gerrardi	45.7692	80	62.8846	L
Whiprays	Y	Maculabatis macrura	32.6923	60	46.3462	L
Whiprays	Y	Maculabatis pastinacoides	33.0769	60	46.5385	L
Whiprays	Y	Maculabatis randalli	23.8462	20	21.9231	L
Whiprays	Y	Maculabatis toshi	28.4615	60	44.2308	L
Skate Market	Y	Malacoraja senta	34.9754	60	47.4877	M
Manta Rays	Y	Mobula alfredi	71.4286	100	85.7143	M
Manta Rays	Y	Mobula birostris	100	100	100	M
Devil Rays	Y	Mobula eregoodoo	18.5714	40	29.2857	L
Devil Rays	Y	Mobula hypostoma	17.1429	40	28.5714	L
Devil Rays	Y	Mobula kuhlii	19.2857	40	29.6429	L
Devil Rays	Y	Mobula mobular	74.2857	40	57.1429	H
Devil Rays	Y	Mobula munkiana	15.7143	40	27.8571	L
Devil Rays	Y	Mobula tarapacana	52.8571	40	46.4286	L
Devil Rays	Y	Mobula thurstoni	28.1429	40	34.0714	L
Dusky smoothhound	N	Mustelus canis	23.4375	40	31.7188	H
Spotted Estuary Smooth-hound (Rig)	N	Mustelus lenticulatus	23.4375	40	31.7188	M
Smooth hound	N	Mustelus mustelus	25.625	60	42.8125	H
Narrownose Smoothhound	N	Mustelus schmitti	17.0312	20	18.5156	H
Eagle Rays	Y	Myliobatis aquila	21.4286	40	30.7143	L
Eagle Rays	Y	Myliobatis californicus	22.7143	40	31.3571	H
Eagle Rays	Y	Myliobatis chilensis	28.5714	40	34.2857	L
Eagle Rays	Y	Myliobatis freminvillei	15.1429	40	27.5714	L
Eagle Rays	Y	Myliobatis goodei	16.4286	40	28.2143	L
Eagle Rays	Y	Myliobatis hamlyni	16.2857	60	38.1429	L
Eagle Rays	Y	Myliobatis longirostris	13.5714	20	16.7857	L
Eagle Rays	Y	Myliobatis peruvianus	18.7143	40	29.3571	L
Eagle Rays	Y	Myliobatis ridens	10	20	15	L
Eagle Rays	Y	Myliobatis tenuicaudatus	22.8571	40	31.4286	L
Eagle Rays	Y	Myliobatis tobijei	14.5714	20	17.2857	L
Sicklefin Lemon Shark	N	Negaprion acutidens	53.125	60	56.5625	L
Lemon shark	N	Negaprion brevirostris	57.5	60	58.75	H
Maskrays	Y	Neotrygon annotata	17.3846	20	18.6923	H
Maskrays	Y	Neotrygon australiae	14.6154	20	17.3077	L
Maskrays	Y	Neotrygon caeruleopunctata	18.0769	40	29.0385	L
Maskrays	Y	Neotrygon kuhlii	11.5385	40	25.7692	L
Maskrays	Y	Neotrygon leylandi	10.3846	40	25.1923	L
Maskrays	Y	Neotrygon ningalooensis	11.6154	40	25.8077	L
Maskrays	Y	Neotrygon orientalis	13.4615	40	26.7308	L
Maskrays	Y	Neotrygon picta	12.3077	40	26.1538	L
Maskrays	Y	Neotrygon trigonoides	18.0769	20	19.0385	H
Maskrays	Y	Neotrygon varidens	12.3077	40	26.1538	L
Angular roughshark	N	Oxynotus centrina	23.4375	60	41.7188	L
Sailfin roughshark	N	Oxynotus paradoxus	18.4375	60	39.2188	L
Cowtail Rays	Y	Pastinachus ater	76.9231	80	78.4615	L
Cowtail Rays	Y	Pastinachus gracilicaudus	12.9688	60	36.4844	L
Cowtail Rays	Y	Pastinachus sephen	13.9062	60	36.9531	L
Cowtail Rays	Y	Pastinachus solocirostris	26.5385	60	43.2692	L
Cowtail Rays	Y	Pastinachus stellurostris	6.71875	40	23.3594	L
Whiprays	Y	Pateobatis bleekeri	45.7692	80	62.8846	L
Whiprays	Y	Pateobatis fai	71.5385	60	65.7692	L
Whiprays	Y	Pateobatis hortlei	27.1923	60	43.5962	L
Whiprays	Y	Pateobatis jenkinsii	57.6923	60	58.8462	L
Whiprays	Y	Pateobatis uarnacoides	45.7692	80	62.8846	L
Blue shark	N	Prionace glauca	59.375	40	49.6875	H
Dwarf sawfish	N	Pristis clavata	42.973	60	51.4865	H
Smalltooth Sawfish	N	Pristis pectinata	74.8649	60	67.4324	H
Largetooth sawfish	N	Pristis pristis	88.6486	40	64.3243	H
Green sawfish	N	Pristis zijsron	94.5946	40	67.2973	H
Crocodile Shark	N	Pseudocarcharias kamoharai	19.0625	20	19.5312	H
Pelagic Stingray	N	Pteroplatytrygon violacea	34.6154	20	27.3077	H
Mediterranean Starry Ray	N	Raja asterias	37.4384	20	28.7192	H
Skate Market	Y	Raja brachyura	59.1133	60	59.5567	L
Skate Market	Y	Raja clavata	58.1281	20	39.064	M
Skate Market	Y	Raja herwigi	27.0936	20	23.5468	L
Skate Market	Y	Raja maderensis	39.4089	20	29.7044	L
Skate Market	Y	Raja microocellata	44.8276	20	32.4138	L
Skate Market	Y	Raja miraletus	29.5567	20	24.7783	H
Spotted Ray	N	Raja montagui	39.4089	20	29.7044	L
Skate Market	Y	Raja ocellifera	24.1379	20	22.069	L
Skate Market	Y	Raja parva	31.0345	20	25.5172	L
Skate Market	Y	Raja pita	22.6601	20	21.33	L
Skate Market	Y	Raja polystigma	26.1084	20	23.0542	L
Skate Market	Y	Raja radula	34.4828	20	27.2414	H
Skate Market	Y	Raja straeleni	44.8276	20	32.4138	L
Skate Market	Y	Raja undulata	54.1872	60	57.0936	M
Bowmouth Guitarfish	N	Rhina ancylostoma	36.4865	40	38.2432	L
Whale Shark	N	Rhincodon typus	100	80	90	L
Common Guitarfish	N	Rhinobatos rhinobatos	21.8919	40	30.9459	H
Brazilian Sharpnose Shark	N	Rhizoprionodon lalandii	12.5	20	16.25	M
Wedgefish	Y	Rhynchobatus australiae	40.5405	40	40.2703	L
Wedgefish	Y	Rhynchobatus cooki	10.9459	20	15.473	L
Wedgefish	Y	Rhynchobatus djiddensis	41.8919	40	40.9459	L
Wedgefish	Y	Rhynchobatus immaculatus	13.3784	20	16.6892	L
Wedgefish	Y	Rhynchobatus laevis	27.027	40	33.5135	L
Wedgefish	Y	Rhynchobatus luebberti	40.5405	40	40.2703	L
Wedgefish	Y	Rhynchobatus palpebratus	35.4054	40	37.7027	L
Wedgefish	Y	Rhynchobatus springeri	28.7838	40	34.3919	L
Smallspotted Catshark	N	Scyliorhinus canicula	15.625	40	27.8125	H
Nursehound	N	Scyliorhinus stellaris	25.3125	60	42.6562	L
Knifetooth Dogfish	N	Scymnodon ringens	17.1875	100	58.5938	L
Greenland shark	N	Somniosus microcephalus	100	100	100	M
Pacific sleeper shark	N	Somniosus pacificus	68.75	100	84.375	M
Little sleeper shark	N	Somniosus rostratus	20.5312	80	50.2656	L
Scalloped bonnethead	N	Sphyrna corona	14.375	20	17.1875	L
Scalloped Hammerhead	N	Sphyrna lewini	65.625	80	72.8125	H
Scoophead shark	N	Sphyrna media	23.4375	40	31.7188	L
Giant Hammerhead	N	Sphyrna mokarran	95.3125	80	87.6562	H
Bonnethead Shark	N	Sphyrna tiburo	23.4375	40	31.7188	H
Smalleye Hammerhead	N	Sphyrna tudes	23.4375	40	31.7188	L
Smooth Hammerhead	N	Sphyrna zygaena	62.5	80	71.25	L
Spiny dogfish	N	Squalus acanthias	31.25	60	45.625	H
North Pacific Spiny dogfish	N	Squalus suckleyi	20.3125	100	60.1562	H
Argentine Angelshark	N	Squatina argentina	21.5625	60	40.7812	L
South Pacific angel shark	N	Squatina californica	23.75	60	41.875	M
Angelshark	N	Squatina squatina	38.125	40	39.0625	L
Fantail Rays	Y	Taeniura lessoni	8.46154	20	14.2308	L
Fantail Rays	Y	Taeniura lymma	13.4615	20	16.7308	L
Blotched Fantail Ray	N	Taeniurops meyeni	69.2308	80	74.6154	L
Whiprays	Y	Urogymnus acanthobothrium	61.9231	80	70.9615	L
Whiprays	Y	Urogymnus asperrimus	44.2308	80	62.1154	L
Whiprays	Y	Urogymnus dalyensis	47.6923	80	63.8462	L
Whiprays	Y	Urogymnus granulatus	54.2308	80	67.1154	L
Whiprays	Y	Urogymnus lobistoma	38.4615	80	59.2308	L
Whiprays	Y	Urogymnus polylepis	76.9231	100	88.4615	L
Skate Market	Y	Zearaja argentinensis	61.5764	60	60.7882	L
Skate Market	Y	Zearaja chilensis	77.8325	60	68.9163	H
Skate Market	Y	Zearaja maugeana	41.3793	20	30.6897	L
Skate Market	Y	Zearaja nasuta	44.335	20	32.1675	M
