## Supplementary material for "M-Risk: A framework for assessing global fisheries management efficacy of sharks, rays, and chimaeras": Data S2

### Sheet: DataS2_MRiskScores_EcuadorIATTC
Data S2. Individual attribute scores for all species assessed in Ecuador and the IATTC.
Family	Genus	Species	Country	FisheryAssessed	RegBodyScore_3	PermitScore_2	StockStatusScore_3	DataUsageScore_3	ReduceCatchScore_3	TaxonomicLandingScore_3	HVPScore_3	SeasonalScore_3	SpatialScore_3	PRSScore_3	CatchReportingScore_4	IUUScore_3	ComplianceScore_3	CatchValidationScore_	EnforcementScore_5	SubsidiesScore_3	NPOAScore_3	CITESScore_3	CMSScore_2	MemberCountryScore_4	EBFMScore_3	TotalPoints	PotentialPoints	ManagementScore
Aetobatidae	Aetobatus	laticeps	Ecuador	EcuadorLargePelagic	3	1	0	0	2	3	3	1	3	2	1	3	0	2	4	3	1	3	2	NA	NA	37	60	61.6667
Myliobatidae	Aetomylaeus	asperrimus	Ecuador	EcuadorLargePelagic	3	1	0	0	2	3	3	1	3	2	1	3	0	2	4	3	1	3	2	NA	NA	37	60	61.6667
Alopiidae	Alopias	pelagicus	Ecuador	EcuadorLargePelagic	3	1	0	0	2	0	3	1	3	0	4	3	0	2	4	3	1	3	2	NA	NA	35	60	58.3333
Alopiidae	Alopias	superciliosus	Ecuador	EcuadorLargePelagic	3	1	0	0	2	0	3	1	3	0	4	3	0	2	4	3	1	3	2	NA	NA	35	60	58.3333
Alopiidae	Alopias	vulpinus	Ecuador	EcuadorLargePelagic	3	1	0	0	2	0	3	1	3	0	4	3	0	2	4	3	1	3	2	NA	NA	35	60	58.3333
Carcharhinidae	Carcharhinus	albimarginatus	Ecuador	EcuadorLargePelagic	3	1	0	0	2	0	3	1	3	0	3	3	0	2	4	3	1	3	2	NA	NA	34	60	56.6667
Carcharhinidae	Carcharhinus	brachyurus	Ecuador	EcuadorLargePelagic	3	1	0	0	2	0	3	1	3	0	4	3	0	2	4	3	1	3	2	NA	NA	35	60	58.3333
Carcharhinidae	Carcharhinus	falciformis	Ecuador	EcuadorLargePelagic	3	1	0	0	2	0	3	1	3	0	4	3	0	2	4	3	1	3	2	NA	NA	35	60	58.3333
Carcharhinidae	Carcharhinus	leucas	Ecuador	EcuadorLargePelagic	3	1	0	0	2	0	3	1	3	0	4	3	0	2	4	3	1	3	2	NA	NA	35	60	58.3333
Carcharhinidae	Carcharhinus	limbatus	Ecuador	EcuadorLargePelagic	3	1	0	0	2	0	3	1	3	0	4	3	0	2	4	3	1	3	2	NA	NA	35	60	58.3333
Carcharhinidae	Carcharhinus	longimanus	Ecuador	EcuadorLargePelagic	3	1	0	0	2	0	3	1	3	0	4	3	0	2	4	3	1	3	2	NA	NA	35	60	58.3333
Lamnidae	Carcharodon	carcharias	Ecuador	EcuadorLargePelagic	3	1	0	0	2	3	3	1	3	2	4	3	0	2	4	3	1	3	2	NA	NA	40	60	66.6667
Carcharhinidae	Galeocerdo	cuvier	Ecuador	EcuadorLargePelagic	3	1	0	0	2	0	3	1	3	0	4	3	0	2	4	3	1	3	2	NA	NA	35	60	58.3333
Ginglymostomatidae	Ginglymostoma	cirratum	Ecuador	EcuadorLargePelagic	3	1	0	0	2	0	3	1	3	0	1	3	0	2	4	3	1	3	2	NA	NA	32	60	53.3333
Dasyatidae	Hypanus	dipterurus	Ecuador	EcuadorLargePelagic	3	1	0	0	2	0	3	1	3	0	1	3	0	2	4	3	1	3	2	NA	NA	32	60	53.3333
Dasyatidae	Hypanus	longus	Ecuador	EcuadorLargePelagic	3	1	0	0	2	0	3	1	3	0	1	3	0	2	4	3	1	3	2	NA	NA	32	60	53.3333
Lamnidae	Isurus	oxyrinchus	Ecuador	EcuadorLargePelagic	3	1	0	0	2	0	3	1	3	0	4	3	0	2	4	3	1	3	2	NA	NA	35	60	58.3333
Lamnidae	Isurus	paucus	Ecuador	EcuadorLargePelagic	3	1	0	0	2	0	3	1	3	0	4	3	0	2	4	3	1	3	2	NA	NA	35	60	58.3333
Mobulidae	Mobula	birostris	Ecuador	EcuadorLargePelagic	3	1	0	0	2	3	3	1	3	2	4	3	0	2	4	3	1	3	2	NA	NA	40	60	66.6667
Mobulidae	Mobula	munkiana	Ecuador	EcuadorLargePelagic	3	1	0	0	2	3	3	1	3	2	4	3	0	2	4	3	1	3	2	NA	NA	40	60	66.6667
Mobulidae	Mobula	tarapacana	Ecuador	EcuadorLargePelagic	3	1	0	0	2	3	3	1	3	2	1	3	0	2	4	3	1	3	2	NA	NA	37	60	61.6667
Mobulidae	Mobula	thurstoni	Ecuador	EcuadorLargePelagic	3	1	0	0	2	3	3	1	3	2	1	3	0	2	4	3	1	3	2	NA	NA	37	60	61.6667
Myliobatidae	Myliobatis	californicus	Ecuador	EcuadorLargePelagic	3	1	0	0	2	3	3	1	3	2	1	3	0	2	4	3	1	3	2	NA	NA	37	60	61.6667
Myliobatidae	Myliobatis	longirostris	Ecuador	EcuadorLargePelagic	3	1	0	0	2	3	3	1	3	2	1	3	0	2	4	3	1	3	2	NA	NA	37	60	61.6667
Carcharhinidae	Prionace	glauca	Ecuador	EcuadorLargePelagic	3	1	0	0	2	0	3	1	3	0	4	3	0	2	4	3	1	3	2	NA	NA	35	60	58.3333
Pristidae	Pristis	pristis	Ecuador	EcuadorLargePelagic	3	1	0	0	2	3	3	1	3	2	1	3	0	2	4	3	1	3	2	NA	NA	37	60	61.6667
Dasyatidae	Pteroplatytrygon	violacea	Ecuador	EcuadorLargePelagic	3	1	0	0	2	0	3	1	3	0	1	3	0	2	4	3	1	3	2	NA	NA	32	60	53.3333
Rhincodontidae	Rhincodon	typus	Ecuador	EcuadorPurseSeine	3	1	0	3	1	3	3	1	3	2	4	3	0	3	2	3	1	3	2	NA	NA	41	60	68.3333
Sphyrnidae	Sphyrna	corona	Ecuador	EcuadorLargePelagic	3	1	0	0	2	0	3	1	3	0	3	3	0	2	4	3	1	3	2	NA	NA	34	60	56.6667
Sphyrnidae	Sphyrna	lewini	Ecuador	EcuadorLargePelagic	3	1	0	0	2	3	3	1	3	2	4	3	0	2	4	3	1	3	2	NA	NA	40	60	66.6667
Sphyrnidae	Sphyrna	media	Ecuador	EcuadorLargePelagic	3	1	0	0	2	0	3	1	3	0	3	3	0	2	4	3	1	3	2	NA	NA	34	60	56.6667
Sphyrnidae	Sphyrna	mokarran	Ecuador	EcuadorLargePelagic	3	1	0	0	2	0	3	1	3	0	4	3	0	2	4	3	1	3	2	NA	NA	35	60	58.3333
Sphyrnidae	Sphyrna	tiburo	Ecuador	EcuadorLargePelagic	3	1	0	0	2	0	3	1	3	0	4	3	0	2	4	3	1	3	2	NA	NA	35	60	58.3333
Sphyrnidae	Sphyrna	zygaena	Ecuador	EcuadorLargePelagic	3	1	0	0	2	3	3	1	3	2	4	3	0	2	4	3	1	3	2	NA	NA	40	60	66.6667
Squatinidae	Squatina	californica	Ecuador	EcuadorLargePelagic	3	1	0	0	2	0	3	1	3	0	4	3	0	2	4	3	1	3	2	NA	NA	35	60	58.3333
Aetobatidae	Aetobatus	laticeps	IATTC	IATTC	3	2	0	3	0	0	2	1	0	0	0	3	1	3	3	NA	NA	NA	NA	2	3	26	56	46.4286
Aetobatidae	Aetobatus	ocellatus	IATTC	IATTC	3	2	0	3	0	0	2	1	0	0	0	3	1	3	3	NA	NA	NA	NA	2	3	26	56	46.4286
Alopiidae	Alopias	pelagicus	IATTC	IATTC	3	2	1	3	1	0	2	1	0	2	3	3	1	3	3	NA	NA	NA	NA	2	3	33	56	58.9286
Alopiidae	Alopias	superciliosus	IATTC	IATTC	3	2	3	3	1	0	2	1	0	2	3	3	1	3	3	NA	NA	NA	NA	2	3	35	56	62.5
Alopiidae	Alopias	vulpinus	IATTC	IATTC	3	2	3	3	1	0	2	1	0	2	3	3	1	3	3	NA	NA	NA	NA	2	3	35	56	62.5
Carcharhinidae	Carcharhinus	albimarginatus	IATTC	IATTC	3	2	1	3	1	0	2	1	0	2	1	3	1	3	3	NA	NA	NA	NA	2	3	31	56	55.3571
Carcharhinidae	Carcharhinus	amblyrhynchos	IATTC	IATTC	3	2	0	3	1	0	2	1	0	2	1	3	1	3	3	NA	NA	NA	NA	2	3	30	56	53.5714
Carcharhinidae	Carcharhinus	falciformis	IATTC	IATTC	3	2	2	3	2	3	2	1	0	2	4	3	2	3	3	NA	NA	NA	NA	2	3	40	56	71.4286
Carcharhinidae	Carcharhinus	longimanus	IATTC	IATTC	3	2	1	3	1	3	2	1	0	2	4	3	1	3	3	NA	NA	NA	NA	2	3	37	56	66.0714
Lamnidae	Carcharodon	carcharias	IATTC	IATTC	3	2	0	3	1	0	2	1	0	2	1	3	1	3	3	NA	NA	NA	NA	2	3	30	56	53.5714
Cetorhinidae	Cetorhinus	maximus	IATTC	IATTC	3	2	0	3	0	0	2	1	0	2	1	3	1	3	3	NA	NA	NA	NA	2	3	29	56	51.7857
Hexanchidae	Hexanchus	griseus	IATTC	IATTC	3	2	0	3	1	0	2	1	0	2	1	3	1	3	3	NA	NA	NA	NA	2	3	30	56	53.5714
Lamnidae	Isurus	oxyrinchus	IATTC	IATTC	3	2	2	3	1	0	2	1	0	2	3	3	1	3	3	NA	NA	NA	NA	2	3	34	56	60.7143
Lamnidae	Isurus	paucus	IATTC	IATTC	3	2	1	3	1	0	2	1	0	2	3	3	1	3	3	NA	NA	NA	NA	2	3	33	56	58.9286
Lamnidae	Lamna	nasus	IATTC	IATTC	3	2	3	3	1	0	2	1	0	2	1	3	1	3	3	NA	NA	NA	NA	2	3	33	56	58.9286
Mobulidae	Mobula	birostris	IATTC	IATTC	3	2	1	3	0	3	3	1	0	2	3	3	1	3	3	NA	NA	NA	NA	2	3	36	56	64.2857
Mobulidae	Mobula	mobular	IATTC	IATTC	3	2	2	3	0	3	3	1	0	2	3	3	1	3	3	NA	NA	NA	NA	2	3	37	56	66.0714
Mobulidae	Mobula	munkiana	IATTC	IATTC	3	2	1	3	0	3	3	1	0	2	3	3	1	3	3	NA	NA	NA	NA	2	3	36	56	64.2857
Mobulidae	Mobula	thurstoni	IATTC	IATTC	3	2	1	3	0	3	3	1	0	2	3	3	1	3	3	NA	NA	NA	NA	2	3	36	56	64.2857
Carcharhinidae	Prionace	glauca	IATTC	IATTC	3	2	3	3	1	0	2	1	0	2	4	3	1	3	3	NA	NA	NA	NA	2	3	36	56	64.2857
Pseudocarchariidae	Pseudocarcharias	kamoharai	IATTC	IATTC	3	2	1	3	1	0	2	1	0	2	1	3	1	3	3	NA	NA	NA	NA	2	3	31	56	55.3571
Dasyatidae	Pteroplatytrygon	violacea	IATTC	IATTC	3	2	1	3	0	0	2	1	0	0	1	3	1	3	3	NA	NA	NA	NA	2	3	28	56	50
Rhincodontidae	Rhincodon	typus	IATTC	IATTC	3	2	0	3	2	0	2	1	0	2	1	3	1	3	3	NA	NA	NA	NA	2	3	31	56	55.3571
Somniosidae	Somniosus	pacificus	IATTC	IATTC	3	2	0	3	1	0	2	1	0	2	1	3	1	3	3	NA	NA	NA	NA	2	3	30	56	53.5714
Sphyrnidae	Sphyrna	lewini	IATTC	IATTC	3	2	1	3	1	0	2	1	0	2	3	3	1	3	3	NA	NA	NA	NA	2	3	33	56	58.9286
Sphyrnidae	Sphyrna	mokarran	IATTC	IATTC	3	2	1	3	1	0	2	1	0	2	3	3	1	3	3	NA	NA	NA	NA	2	3	33	56	58.9286
Sphyrnidae	Sphyrna	zygaena	IATTC	IATTC	3	2	1	3	1	0	2	1	0	2	3	3	1	3	3	NA	NA	NA	NA	2	3	33	56	58.9286
