## Supplementary material for "M-Risk: A framework for assessing global fisheries management efficacy of sharks, rays, and chimaeras": Data S3

### Sheet: Sheet1
Data S3. List of resources used to score each attribute for both the IATTC and Ecuador.
Management Unit	Citation
Ecuador	Administración del Señor Lcdo. Lenin Moreno Garcés. 2018. Registro Oficial No. 263 - Jueves 15 de junio de 2018. Presidente Consitucional de la República del Ecuador, Quito, Ecuador.
Ecuador	Administración del Señor Lcdo. Lenin Moreno Garcés. 2019. Registro Oficial No. 475- Jueves 25 de abril de 2019. Presidente Consitucional de la República del Ecuador, Quito, Ecuador.
Ecuador	Administración del Señor Lcdo. Lenin Moreno Garcés. 2019. Registro Oficial No. 75- Jueves 07 de noviembre de 2019 Suplemento. Presidente Consitucional de la República del Ecuador, Quito, Ecuador.
Ecuador	Alava, J. J., A. Lindop, and J. Jacquet. 2015. Marine fisheries catch reconstructions for continental Ecuador: 1950-2010. The University of British Columbia, Vancouver, British Columbia, Canada.
Ecuador	Bedoya, J. L. P. 2013. Aspectos biológicos y pesqueros de las capturas de atún registrada por la flota atunera cerquera Ecuatoriana período 2000-2013. Instituto Nacional de Pesca.
Ecuador	Bejarano, G. N. 2002. Decreto No 3.198. Presidente Constitucional de la República, Quito, Ecuador.
Ecuador	Bejarano, G. N. 2016. Reglamento a la ley de pesca y desarrollo pesquero. Presidente Constitucional de la República. Decreto Ejecutivo 3198, Registro Oficial 690 de 24-oct.-2002. Ultima modificación: 19-feb.-2016. Lexis.
Ecuador	Blgo. Luis Arriaga Ochoa. 2010. Acuerdo Ministerial No 093 - Prohibición de pesca dirigida de mantarrayas.in G. Repúbluca del Ecuador - Ministerio de Agricultura, Acuacultura Y Pesca Subsecretaría de Recursos Pesqueros, editor., Ecuador.
Ecuador	Bowen, E. I. P. 2011. Acuerdo Ministerial No 070 (veda del recurso dorado). República del Ecuador - Ministerio de Agricultura Ganadería, Acuacultura y Pesca. Ministerio de Acuacultura y Pesca, Manta, Ecuador.
Ecuador	CITES. 2021. Reservations entered by Parties. Convention on International Trade in Endangered Species of Wild Fauna and Flora. https://cites.org/eng/app/reserve.php
Ecuador	Convention on the Conservation of Migratory Species of Wild Animals. 2020. Ecuador. CMS Secretariat, Bonn, Germany. https://www.cms.int/es/country/ecuador
Ecuador	Dagorn, L., K. N. Holland, V. Restrepo, and G. Moreno. 2013. Is it good or bad to fish with FADs? What are the real impacts of the use of drifting FADs on pelagic marine ecosystems? Fish and Fisheries 14:391-415.
Ecuador	Delgado, R. C. 2007. Decreto Ejecutivo 486 (Tiburón).in G. Ministerio de Agricultura, Acuacultura y Pesca, editor. Presidente Constitucional de la República, Manta, Ecuador.
Ecuador	Delgado, R. C. 2007. Decreto No 902. Presidente Constitucional de la Republica.
Ecuador	Delgado, R. C. 2008. Decreto No 486 Expedir las normas para la regulación de la pesca incidental del recurso tiburón. Decretos Proyectos de Ley y Vetos - Presidente Constitutional de la República,. Decreto No 486, Quito, Ecuador.
Ecuador	Delgado, R. C. 2012. Official Register. Administración del Sr. Ec. Rafael Correa Delgado: Presidente Constitucional de la República. Lexis - Inteligencia Juridica, Quito, Ecuador.
IATTC	Duffy, L. M., R. J. Olson, C. E. Lennert-Cody, F. Galvan-Magana, N. Bocanegra-Castillo, and P. M. Kuhnert. 2015. Foraging ecology of silky sharks, Carcharhinus falciformis, captured by the tuna purse-seine fishery in the eastern Pacific Ocean. Marine Biology 162:571-593.
Ecuador; IATTC	Ebert, D. A., S. Fowler, and L. Compagno. 2013. Sharks of the World: A Fully Illustrated Guide. Wild Nature Press, Plymouth.
Ecuador	Elias, E., and M. Diaz. 2019. Reporte biológico pesquero de tiburoones, Mayo 2019. Instituto Nacional de Pesca, Guayaquil, Ecuador.
Ecuador	FAO. 2021. Ecuador. Text by D’Andrea, A. Fisheries and Aquaculture Division [online]. FAO, Rome. https://www.fao.org/fishery/en/legalframework/ec/en
Ecuador	FAO. 2021. National Aquaculture Legislation Overview - Ecuador. FAO Fisheries and Aquaculture Department.
Ecuador	FAO. 2021. Parties to the PSMA. Agreement on Port State Measures (PSMA). Food and Agriculture Organization of the United Nations. https://www.fao.org/port-state-measures/background/parties-psma/en/
IATTC	Filmalter, J. D., M. Capello, J.-L. Deneubourg, P. D. Cowley, and L. Dagorn. 2013. Looking behind the curtain: quantifying massive shark mortality in fish aggregating devices. Frontiers in Ecology and the Environment.
IATTC	Fu, D., M.-J. Roux, S. Clarke, M. Francis, A. Dunn, and S. Hoyle. 2016. Pacific-wide sustainability risk assessment of bigeye thresher shark (Alopias superciliosus). Western and Central Pacific Fisheries Commission, Johannesburg, South Africa.
IATTC	Hoyle, S. D., C. T. T. Edwards, M.-J. Roux, S. C. Clarke, and M. P. Francis. 2017. Southern Hemisphere porbeagle shark stock status assessment. National Institute of Water & Atmospheric Research Ltd, Wellington, New Zealand.
IATTC	Inter-American Tropical Tuna Commission. 1949. Convention for the establishment of an Inter-American Tropical Tuna Commission. Washington, D.C., USA.
IATTC	Inter-American Tropical Tuna Commission. 2003. Resolution C-03-05: Resolution on data provision. Inter-American Tropical Tuna Commission, Antigua, Guatemala.
IATTC	Inter-American Tropical Tuna Commission. 2005. Resolution C-05-03: Resolution on the conservation of sharks caught in association with fisheries in the Eastern Pacific Ocean. Inter-American Tropical Tuna Commission, Lanzarote, Spain.
IATTC	Inter-American Tropical Tuna Commission. 2005. Resolution C-05-03: Resolution on the conservation of sharks caught in the association with fisheries in the Eastern Pacific Ocean. Lanzarote, Spain.
IATTC	Inter-American Tropical Tuna Commission. 2011. Resolution C-11-10: Resolution on the conservation of oceanic whitetip sharks caught in association with fisheries in the Antigua convention area. Inter-American Tropical Tuna Commission, La Jolla, California, USA.
IATTC	Inter-American Tropical Tuna Commission. 2014. Document SAC-05-11a: Stock status indicators for silky sharks in the Eastern Pacific Ocean. Inter-American Tropical Tuna Commission, La Jolla, California, USA.
IATTC	Inter-American Tropical Tuna Commission. 2014. Resolution C-14-02: Resolution (amended) on the establishment of a vessel monitoring system (VMS). Inter-American Tropical Tuna Commission, Lima, Peru.
IATTC	Inter-American Tropical Tuna Commission. 2015. Resolution C-15-04: Resolution on the conservation of Mobulid rays caught in association with fisheries in the IATTC convention area. Inter-American Tropical Tuna Commission, Guayaquil, Ecuador.
IATTC	Inter-American Tropical Tuna Commission. 2016. Document SAC-07-07b: Ecosystem considerations. Inter-American Tropical Tuna Commission, La Jolla, California, USA.
IATTC	Inter-American Tropical Tuna Commission. 2016. Resolution C-16-04: Amendment to Resolution C-05-03 on the conservation of sharks caught in association with fisheries in the Eastern Pacific Ocean. Inter-American Tropical Tuna Commission, La Jolla, California, USA.
IATTC	Inter-American Tropical Tuna Commission. 2016. Resolution C-16-05: Resolution on the management of shark species. Inter-American Tropical Tuna Commission, La Jolla, California, USA.
IATTC	Inter-American Tropical Tuna Commission. 2016. Resolution C-16-06: Conservation measures for shark species, with special emphasis on the silky shark (Carcharhinus falciformis), for the years 2017, 2018, and 2019. Inter-American Tropical Tuna Commission, La Jolla, California, USA.
IATTC	Inter-American Tropical Tuna Commission. 2017. Resolution C-17-02: Conservation measures for tropical tunas in the Eastern Pacific Ocean during 2018-2020 and amendment to resolution C-17-01. Inter-American Tropical Tuna Commission, Mexico City, Mexico.
IATTC	Inter-American Tropical Tuna Commission. 2018. Document COR-09-02: IATTC IUU vessel list. Committee for the Review of Implementation of Measures Adopted by the Commission, San Diego, California, USA.
IATTC	Inter-American Tropical Tuna Commission. 2018. Document IATTC-93-01: Tunas, billfishes and other pelagic species in the Eastern Pacific Ocean in 2017. Inter-American Tropical Tuna Commission, San Diego, California, USA.
IATTC	Inter-American Tropical Tuna Commission. 2018. Resolution C-18-06: Resolution (amended) on a regional vessel register. Inter-American Tropical Tuna Commission, San Diego, California, USA.
IATTC	Inter-American Tropical Tuna Commission. 2019. Document IATTC-94-01: Report on the tuna fishery, stocks, and ecosystem in the Eastern Pacific Ocean in 2018. Inter-American Tropical Tuna Commission, Bilbao, Spain.
IATTC	Inter-American Tropical Tuna Commission. 2019. Document SAC-10-04 (Revised): Synopsis of longline observer data reported pursuant to resolution C-11-08. Inter-American Tropical Tuna Commission, San Diego, California, USA.
IATTC	Inter-American Tropical Tuna Commission. 2019. Document SAC-10-09: Updated indicators of stock status for skipjack tuna in the Eastern Pacific Ocean. Inter-American Tropical Tuna Commission, San Diego, California, USA.
IATTC	Inter-American Tropical Tuna Commission. 2019. Proposal IATTC-94 F-1 - Submitted by the European Union: Resolution for an IATTC scheme for minimum standards for inspection in port. Inter-American Tropical Tuna Commission, Bilbao, Spain.
IATTC	Inter-American Tropical Tuna Commission. 2019. Report on the tuna fishery, stocks, and ecosystem in the Eastern Pacific Ocean in 2018. La Jolla, California, USA.
IATTC	Inter-American Tropical Tuna Commission. 2019. Resolution C-19-02: Amendment to resolution C-15-01 on establishing a list of vessels presumed to have carried out illegal, unreported and unregulated fishing activities in the Eastern Pacific Ocean. Inter-American Tropical Tuna Commission, Bilbao, Spain.
IATTC	Inter-American Tropical Tuna Commission. 2019. Resolution C-19-05: Amendment to the Resolution C-16-06 - Conservation measures for shark species, with special emphasis on the silky shark (Carcharhinus falciformis), for the years 2020 and 2021. Inter-American Tropical Tuna Commission, Bilbao, Spain.
IATTC	Inter-American Tropical Tuna Commission. 2019. Resolution C-19-06: Conservation of whale sharks. Inter-American Tropical Tuna Commission, Bilbao, Spain.
IATTC	Inter-American Tropical Tuna Commission. 2019. Resolution C-19-08: Resolution on scientific observers for longline vessels. Inter-American Tropical Tuna Commission, Bilbao, Spain.
IATTC	Inter-American Tropical Tuna Commission. 2019. Status of the tuna and billfish stocks in 2018. Inter-American Tropical Tuna Commission, La Jolla, California, USA.
IATTC	International Scientific Committee for Tuna and Tuna-like Species in the North Pacific Ocean. 2015. Indicator-based analysis of the status of shortfin mako shark in the North Pacific Ocean. Western and Central Pacific Fisheries Commission, Kona, Hawaii, USA.
IATTC	International Scientific Committee for Tuna and Tuna-like Species in the North Pacific Ocean. 2017. Stock assessment and future projections of blue shark in the North Pacific Ocean through 2015. Western and Central Pacific Fisheries Commission, Vancouver, Canada.
Ecuador; IATTC	Last, P. R., W. T. White, M. R. d. Carvalho, B. Séret, M. F. W. Stehmann, and G. J. P. Naylor. 2016. Rays of the World. CSIRO Publishing, Australia.
IATTC	Lennert-Cody, C. E., A. Aires-da-Silva, and M. N. Maunder. 2019. Document SAC-10-17: Updated stock status indicators for silky sharks in the Eastern Pacific Ocean, 1994-2018. Document SAC-10-17, Inter-American Tropical Tuna Commission, San Diego, California, USA.
Ecuador	Llerena, E., T. Quisingo, and R. Maldonado. 2017. Analysis of agreements reached in the Participatory Management Board 2010-2015. Galapagos Report 2015-2016. GNPD, GCREG, CDF and GC, Peurto Ayora, Galápagos, Ecuador.
Ecuador	Maguire, J.-J., M. Sissenwine, J. Csirke, and R. Grainger. 2006. The state of the world highly migratory, straddling and other high seas fish stocks, and associated species. FAO, Rome, Italy.
Ecuador	Martínez-Ortiz, J., A. M. Aires-da-Silva, C. E. Lennert-Cody, and M. N. Maunder. 2015. The Ecuadorian artisanal fishery for large pelagics: species composition and spatio-temporal dynamics. PLoS ONE 10:e0135136.
Ecuador	Ministerio de Agricultura, G., Acuacultura y Pesca,. 2016. Evaluación de artes de pesca experimentales para la captura sostenible de peces pelágicos grandes en la reserva marina de Galápagos. Dirección Provincial Magap-Galápagos Instituto Nacional de Pesca.
IATTC	Moreno, G., M. Hall, M. Román, I. Zudaire, M. Tolotti, J. C. Báez, J. López, and H. Murua. 2019. Document SAC-10 INF-I: Lessons learnt from the initiatives to reduce the impact of FAD structure on the ecosystem. Inter-American Tropical Tuna Commission, San Diego, California, USA.
Ecuador	Ortíz, J. M. 2013. Acuerdo Ministerial No 116.in S. d. R. Pesqueros, editor. No 116. Ministerio de Agricultura, Ganadería, Acuacultura y Pesca, Manta, Ecuador.
Ecuador	Pacheco, J., A. Romero, and M. Peralta. 2016. Reporte de la actividad de pesca de la flota atunera cerquera Ecuatoriana registrada por el programa nacional de observadores Ecuador (Probecuador), período 2012-2015. Instituto Nacional de Pesca, Guayaquil, Ecuador.
Ecuador	Ramírez, W. R. 2012. La pesca artesanal del Pez Espada Xiphias gladius en Ecuador. Res Non Verba Agosto:109-124.
IATTC	Román-Verdesoto, M., and M. Orozco-Zöller. 2005. Bycatches of sharks in the tuna purse-seine fishery of the Eastern Pacific Ocean reported by observers of the Inter-American Tropical Tuna Commission, 1993-2004. Inter-American Tropical Tuna Commission, La Jolla, California, USA.
IATTC	Román, M. H., C. Lennert-Cody, M. N. Maunder, A. Aires-da-Silva, and N. W. Vogel. 2016. Document SAC-07-07f.i: Changes in the purse-seine fleet fishing on floating objects and the need to monitor small vessels. Inter-American Tropical Tuna Commission, La Jolla, California, USA.
Ecuador	Rosero, J., and O. Rosero. 2020. Plan de acción nacional para la conservación y el manejo de tiburones de Ecuador (PAT-EC).
Ecuador	Rowat, D., and K. S. Brooks. 2012. A review of the biology, fisheries and conservation of the whale shark Rhincodon typus. Journal of Fish Biology 80:1019-1056.
Ecuador	Schiller, L., J. J. Alava, J. Grove, G. Reck, and D. Pauly. 2013. A reconstruction of fisheries catch for the Galápagos Islands, 1950-2010. Fisheries Centre, The University of British Columbia, Vancouver, British Columbia, Canada.
Ecuador	Sea Around Us. 2021. Fisheries Subsidies in Ecuador. Sea Around Us: Fisheries, Ecosystems, & Biodiversity. University of British Columbia. http://www.seaaroundus.org/data/#/subsidy/58
Ecuador	Sea Around Us. 2021. Fisheries Subsidies in Galapagos Isl. (Ecuador). Sea Around Us: Fisheries, Ecosystems, & Biodiversity. University of British Columbia. http://www.seaaroundus.org/data/#/subsidy/73
Ecuador	Subsecretaría de Recursos Pesqueros (SRP), and Vice Ministerio de Acuacultura y Pesca de Agricultura Ganadería Acuacultura y Pesca (MAGAP). 2013. Plan de Acción Nacional para la Conservación y el Manejo del recurso Dorado en Ecuador (PAN Dorado) / National Action Plan for the Conservation and Management of Dolphinfish in Ecuador (Dolphinfish NPOA). Manta-Manabí-Ecuador.
Ecuador	Subsecretaría de Recursos Pesqueros. 2011. Acuerdo Ministerial N° 204, Manta, 29 de diciembre de 2011. Establecimiento del Programa Único de Observadores de la Flota palangrera del Ecuador.
Ecuador	Subsecretaría de Recursos Pesqueros. 2020. Guía para el registro de la autorización o permiso de pesca para terceros países. Ministerio de Producción, Comercio Exterior, Inversiones Y Pesca.
IATTC	Teo, S. L. H., E. G. Rodriguez, and O. Sosa-Nishizaki. 2018. Status of common thresher sharks, Alopias vulpinus, along the west coast of North America: updated stock assessment based on alternative life history. U.S. Department of Commerce, NOAA Technical Memorandum.
Ecuador	Vallejo, A. M. A. 2007. Acuerdo Ministerial No 134 (Reserva de una milla, reforma).in A. y. P. República del Ecuador - Ministerio de Agricultura Ganadería, editor. Ministerio de Acuacultura y Pesca, Santiago de Guayaquil, Ecuador.
